# Genomic signatures of past and present chromosomal instability in the evolution of Barrett’s esophagus to esophageal adenocarcinoma

**DOI:** 10.1101/2021.03.26.437288

**Authors:** Matthew D. Stachler, Chunyang Bao, Richard W. Tourdot, Gregory J. Brunette, Chip Stewart, Lili Sun, Hideo Baba, Masayuki Watanabe, Agoston Agoston, Kunal Jajoo, Jon M. Davison, Katie Nason, Gad Getz, Kenneth K. Wang, Yu Imamura, Robert Odze, Adam J. Bass, Cheng-Zhong Zhang

## Abstract

The progression of precancerous lesions to malignancy is often accompanied by increasing complexity of chromosomal alterations but how these alterations arise is poorly understood. Here we performed haplotype-specific analysis of chromosomal copy-number evolution in the progression of Barrett’s esophagus (BE) to esophageal adenocarcinoma (EAC) on multiregional whole-genome sequencing data of BE with dysplasia and microscopic EAC foci. We identified distinct patterns of copy-number evolution indicating multigenerational chromosomal instability that is initiated by cell division errors but propagated only after p53 loss. While abnormal mitosis, including whole-genome duplication, underlies chromosomal copy-number changes, segmental alterations display signatures of successive breakage-fusion-bridge cycles and chromothripsis of unstable dicentric chromosomes. Our analysis elucidates how multigenerational chromosomal instability generates copy-number variation in BE cells, precipitates complex alterations including DNA amplifications, and promotes their independent clonal expansion and transformation. In particular, we suggest sloping copy-number variation as a signature of ongoing chromosomal instability that precedes copy-number complexity.

*These findings suggest copy-number heterogeneity in advanced cancers originates from chromosomal instability in precancerous cells and such instability may be identified from the presence of sloping copy-number variation in bulk sequencing data.*

---

Large-scale chromosomal rearrangements and copy-number alterations are prevalent in cancer and generally attributed to genomic or chromosomal instability of cancer cells^1–3^. Although much is known about the patterns of genomic rearrangements in fully formed cancers^4, 5^ and the biological mechanisms of genome instability^6–8^, little is understood about what mechanisms are active during cancer evolution and how they generate complex cancer genomes.

Genomic analyses of normal tissues have revealed clonally expanded point mutations but not large structural chromosomal aberrations^9, 10^. Early-stage precancerous lesions also show significantly less genome complexity than late-stage dysplasia^11–15^ or cancer^4, 16, 17^. These observations have led to the prevailing view that most chromosomal rearrangements arise late during cancer progression in an episodic manner^18, 19^, in contrast to the gradual accumulation of short sequence variants (single-nucleotide substitutions or short insertions/deletions)^20, 21^. However, the apparently simple genomes of precancerous lesions at the clonal level does not exclude genome instability or complexity at the cellular level. Cells with unstable genomes will generate copy-number variation in the progeny^22, 23^, but such variation is invisible at the population level due to counterbalancing of random copy-number gains and losses in single cells in the absence of selection (i.e., neutral evolution). Genetic variation is further suppressed by positive selection (e.g., for oncogene amplifications) or negative selection (against large DNA deletions or aneuploidy in general^24^). Based on these considerations, we expect the footprint of genome instability in somatic genome evolution to be most visible in small precancerous lesions with *in situ* clonal expansion of copy-number variation generated by genome instability. This idea has led us to perform multiregional analysis of Barrett’s esophagus (BE)^25–27^ to dissect the origin of genome complexity in esophageal adenocarcinoma (EAC).

BE is the only known precursor of EAC and estimated to be present in 60-90% of newly diagnosed EAC cases^28^. In contrast to fully formed EACs with complex chromosomal changes^29^, BE tissue samples can contain lesions of different histopathological states with varying genomic complexity^30, 31^. By analyzing copy-number alterations in concurrent BE (both non-dysplastic and dysplastic) and early EAC (either intramucosal or T1) lesions, we reveal copy-number heterogeneity in BE cells before transformation, relate copy-number evolution patterns in BE cells to those derived from experimental models of chromosomal instability^32–38^, and provide mechanistic insight into the evolution of EAC genome complexity.

We find that both copy-number heterogeneity and complexity can predate the appearance of cancers or dysplastic lesions and are present in both single BE cells and BE subclones with intact p53. Importantly, p53 loss enables episodic but multigenerational genome evolution initiated by catastrophic events such as whole genome duplication^32, 33^, chromothripsis^34–36^, and dicentric chromosome formation^37, 38^: We provide evidence that both copy-number heterogeneity and complex copy-number gains in BE cells reflect multigenerational genome or chromosome instability precipitated by these events. We further demonstrate that ongoing chromosomal instability underlies both progressive DNA deletions in BE cells that result in sloping copy-number variation, and distinct oncogenic amplifications in independently transformed cancers within a single BE field. Together, these findings elucidate how genome instability drives copy-number evolution to promote tumor progression.
