## Supplementary Table 1 for "Genomic signatures of past and present chromosomal instability in the evolution of Barrett’s esophagus to esophageal adenocarcinoma"

### Sheet: Table.S1.Sample.Summary
Patient_ID	Sample_ID	Pathology_grade	mean_depth	inferred_purity	inferred_ploidy	WGD	read_pairs	library_complexity	duplication_rate	fragment_size	read_length	hets_per_individual	hets_with_coverage	ref_cov	alt_cov	ref_cov_std	alt_cov_std
Patient_1	COLME	columnar metaplasia	21.1316	NA	2	N	371073890	2431088534	0.134585	172	151	1703259	1289342	16.4039	15.7625	10.837	10.2118
	BE	non-dysplastic Barrett's Esophagus	18.8871	NA	2	N	274081949	2180282838	0.111377	215	151	1703259	1286862	12.2189	11.857	8.60787	8.12869
	LGD	low-grade dysplasia	25.9283	0.41	1.75	N	430732200	1191810270	0.257192	176	151	1703259	1287575	13.8872	13.4041	9.53678	8.97735
	HGD	high-grade dysplasia	24.4249	0.42	3.28	Y	346000280	2273285255	0.110938	220	151	1703259	1290827	16.0876	15.636	10.5918	10.1474
	IMEAC2	intramucosal esophageal adenocarcinoma	27.688	0.63	3.5	Y	390427659	2052443070	0.130034	226	151	1703259	1273309	18.0094	17.7007	12.7054	12.181
	IMEAC3	intramucosal esophageal adenocarcinoma	27.1614	0.54	3.35	Y	465683745	1531714039	0.227525	166	151	1703259	1263883	14.9159	14.3971	12.3306	11.3314
	EAC1	esophageal adenocarcinoma	27.5029	0.49	2.85	Y	340116184	2231069076	0.150507	267	151	1703259	1290222	16.1438	15.8109	8.6864	8.48855
	NORM	normal tissue for germline control	30.6868	NA	2	N	415185639	1898953728	0.151475	243	151	1703259	1292612	18.9069	18.4595	7.93706	7.67153
Patient_2	BE1	non-dysplastic Barrett's Esophagus	26.1009	0.65	2.04	N	321405701	3226747798	0.083697	283	151	1670680	1271692	15.5232	15.1846	8.7193	8.48658
	BE2	non-dysplastic Barrett's Esophagus	28.3378	0.61	2	N	364625117	2590520134	0.10897	258	151	1670680	1271437	17.5888	17.1275	12.4189	11.9729
	BE3	non-dysplastic Barrett's Esophagus	27.6743	0.63	2	N	450645244	3232531715	0.134313	185	151	1670680	1268027	22.2924	21.0756	19.7747	18.7082
	LGD	low-grade dysplasia	25.8264	0.66	2.04	N	335941747	2750467466	0.095823	251	151	1670680	1271318	16.4281	15.9658	10.1751	9.80674
	HGD1	high-grade dysplasia	28.7762	0.4	2.01	N	368244927	2626448834	0.109725	258	151	1670680	1270567	18.2057	17.5559	13.8819	13.2603
	HGD2	high-grade dysplasia	27.9766	0.62	1.98	N	434937256	3408472952	0.092707	198	151	1670680	1255734	20.8629	19.9443	19.3726	18.3446
	IMEAC1	intramucosal esophageal adenocarcinoma	27.4062	0.4	1.88	N	325385685	3249233848	0.08542	300	151	1670680	1272389	15.6207	15.3949	6.92014	6.85018
	IMEAC2	intramucosal esophageal adenocarcinoma	26.314	0.59	2.03	N	333215108	3325611235	0.076617	258	151	1670680	1264371	16.9499	16.4978	13.0706	12.6938
	IMEAC3	intramucosal esophageal adenocarcinoma	20.8339	0.38	1.96	N	339955976	987763429	0.247516	183	151	1670680	1267857	16.2492	15.6188	10.8585	10.3327
	NORM	normal tissue for germline control	40.4205	NA	2	N	509277988	3970740135	0.092433	267	151	1670680	1272853	24.4592	23.9513	9.69369	9.44221
Patient_3	BE	non-dysplastic Barrett's Esophagus	23.6148	0.3	2.01	N	305403854	2626515284	0.091441	254	151	1635438	1250218	15.2568	14.744	10.5075	10.0992
	HGD1	high-grade dysplasia	34.5201	0.62	2.57	Y	439804640	4411316286	0.078426	258	151	1635438	1248842	22.0075	21.4575	15.1389	14.6487
	HGD2	high-grade dysplasia	32.9414	0.67	4.51	Y	406728497	3650789336	0.083839	270	151	1635438	1237248	20.4102	20.2524	16.7381	16.2739
	IMEAC	intramucosal esophageal adenocarcinoma	28.3614	0.67	4.71	Y	375806955	3289471834	0.085059	241	151	1635438	1228738	18.7708	18.5471	16.8084	16.2005
	NORM	normal tissue for germline control	29.2996	NA	2	N	361683684	3567339022	0.078232	279	151	1635438	1252115	16.7595	16.5377	6.03095	6.0667
Patient_4	COLME	columnar metaplasia	27.3066	NA	2	N	351299748	3265469409	0.091745	253	151	1533361	1164594	18.6887	17.9113	15.9155	15.0994
	HGD	high-grade dysplasia	23.9925	0.46	2.56	Y	326668215	3433913520	0.073284	229	151	1533361	1158215	17.6703	16.9292	15.6996	14.8579
	IMEAC	intramucosal esophageal adenocarcinoma	24.6028	0.44	3.27	Y	314856215	3221001707	0.076096	249	151	1533361	1160617	16.9864	16.3589	14.4445	13.7942
	NORM	normal tissue for germline control	26.1649	NA	2	N	351530079	3797075250	0.071214	235	151	1533361	1166716	18.5316	17.7348	14.3068	13.5339
Patient_5	BE	non-dysplastic Barrett's Esophagus	30.6877	NA	2	N	378334551	3109019898	0.095114	277	151	1653367	1264427	18.7141	18.2402	9.9932	9.76877
	HGD	high-grade dysplasia	27.3295	0.47	1.91	N	350051601	3640454641	0.075884	262	151	1653367	1262803	17.1067	16.5004	11.3183	10.8337
	EAC	esophageal adenocarcinoma	34.1404	0.64	1.84	N	442223110	4463544436	0.07739	255	151	1653367	1261612	21.5634	20.8547	14.1977	13.7232
	NORM	normal tissue for germline control	34.5356	NA	2	N	417954187	4816562194	0.075441	293	151	1653367	1264567	19.6973	19.3789	6.29301	6.20344
Patient_6	BE	non-dysplastic Barrett's Esophagus	29.2485	0.64	1.92	N	383639810	2493972260	0.108511	253	151	1687456	1295038	18.0143	17.5751	8.98388	8.74067
	LGD1	low-grade dysplasia	33.8634	0.55	2.01	N	433667994	2901771955	0.112147	257	151	1687456	1295971	20.8912	20.3429	10.2839	9.99378
	LGD2	low-grade dysplasia	26.8086	0.54	1.97	N	348114903	2081500382	0.117469	256	151	1687456	1294768	16.4508	16.12	8.86487	8.63256
	HGD1	high-grade dysplasia	26.2212	0.39	1.99	N	350588264	2615014026	0.101805	246	151	1687456	1295345	16.7123	16.1329	9.81976	9.35195
	HGD2	high-grade dysplasia	22.9611	0.42	1.98	N	294610868	2917628234	0.075899	265	151	1687456	1295224	13.9165	13.6218	6.79004	6.62291
	EAC	esophageal adenocarcinoma	24.7294	0.27	3.38	Y	315178619	3448201931	0.068846	247	151	1687456	1294931	15.4379	14.9633	8.87719	8.35141
	NORM	normal tissue for germline control	35.7064	NA	2	N	421576088	4517184420	0.073463	294	151	1687456	1295776	19.5745	19.3755	6.95502	6.97394
Patient_7	COLME	columnar metaplasia	28.8214	NA	2	N	353608818	4405127991	0.057852	268	151	1676673	1283548	17.8006	17.1763	12.271	11.7044
	BE1	non-dysplastic Barrett's Esophagus	16.8133	0.61	2.01	N	261812614	475552274	0.365845	196	151	1676673	1278169	12.6282	12.185	8.63704	8.23928
	BE2	non-dysplastic Barrett's Esophagus	30.9809	0.6	2.01	N	381678899	3515922054	0.087833	272	151	1676673	1282771	19.2229	18.7739	12.1656	11.8326
	LGD1	low-grade dysplasia	26.2243	0.51	1.94	N	327038785	3291009851	0.081419	273	151	1676673	1282522	15.8801	15.5085	8.80588	8.60393
	LGD2	low-grade dysplasia	28.3388	0.75	1.95	N	346236887	3263585687	0.087246	278	151	1676673	1279842	16.8124	16.4549	8.24836	8.01998
	HGD1	high-grade dysplasia	25.5683	0.73	1.91	N	321850007	3336206850	0.076991	266	151	1676673	1275697	15.7895	15.3254	11.1678	10.6605
	HGD2	high-grade dysplasia	30.153	0.6	1.91	N	466717400	4083671662	0.120751	195	151	1676673	1282396	22.9753	22.2292	12.7382	12.3947
	EAC	esophageal adenocarcinoma	23.0281	0.4	3.85	Y	338380401	3143148157	0.08434	216	151	1676673	1275665	15.8443	15.1765	12.7229	12.008
	NORM	normal tissue for germline control	40.2309	NA	2	N	495086033	6533952597	0.063899	263	151	1676673	1283970	24.1597	23.5881	8.53435	8.33602
Patient_8	BE1	non-dysplastic Barrett's Esophagus	8.40031	0.48	2.06	N	175823006	248773552	0.512634	151	151	1577844	1152844	7.26232	7.11757	6.20498	5.52887
	BE2	non-dysplastic Barrett's Esophagus	9.22923	0.53	2	N	191007135	274576589	0.512007	157	151	1577844	1157731	7.77912	7.38766	6.76682	5.89749
	BE3	non-dysplastic Barrett's Esophagus	25.2378	0.48	1.99	N	410146767	2511209173	0.154569	185	151	1577844	1211045	19.2465	18.7149	8.26653	7.93481
	HGD1	high-grade dysplasia	5.54225	0.39	3.83	Y	115926924	141856675	0.68632	153	151	1577844	1015940	4.87566	5.35295	5.4322	4.81753
	HGD2	high-grade dysplasia	6.26241	0.44	2.87	Y	131133605	184919891	0.53529	151	151	1577844	1050643	5.43692	5.76117	5.7137	5.02059
	IMEAC	intramucosal esophageal adenocarcinoma	7.1712	0.39	2.9	Y	149042032	196986861	0.584265	154	151	1577844	1086020	6.23242	6.35629	6.48642	5.75476
	NORM	normal tissue for germline control	12.6527	NA	2	N	258041535	717322555	0.252136	154	151	1577844	1188962	10.5431	10.015	9.60603	8.52904
Patient_9	BE	non-dysplastic Barrett's Esophagus	10.059	0.27	1.96	N	187591750	285091128	0.534121	164	151	1710636	1196155	8.24985	8.11278	8.53032	7.84598
	HGD1	high-grade dysplasia	14.0016	NA	2	N	252276843	364192617	0.560542	167	151	1710636	1235615	9.42378	9.18947	9.40113	8.73025
	HGD2	high-grade dysplasia	11.1461	0.46	3.29	Y	203246789	274418413	0.616274	169	151	1710636	1168007	7.64744	7.70822	8.50824	7.87564
	IMEAC2	intramucosal esophageal adenocarcinoma	24.6028	0.54	2.99	Y	468959994	1851210741	0.198113	164	151	1710636	1265726	13.1483	12.7623	10.5847	9.95284
	EAC1	esophageal adenocarcinoma	31.4068	0.39	1.67	N	551369770	2273338498	0.183698	167	151	1710636	1278209	16.2321	15.6587	12.628	11.8479
	NORM	normal tissue for germline control	13.5013	NA	2	N	240299185	593060164	0.300323	168	151	1710636	1252507	10.5683	10.2393	10.1231	9.46755
Patient_10	HGD	high-grade dysplasia	24.9025	0.39	2.86	Y	473475129	1319552760	0.25289	157	151	1640728	1233068	14.1039	13.5723	11.2352	10.4221
	IMEAC	intramucosal esophageal adenocarcinoma	23.2575	0.6	2.74	Y	470261108	1395848581	0.243764	148	151	1640728	1225198	14.2242	13.5544	10.2758	9.482
	NORM	normal tissue for germline control	16.395	NA	2	N	338258251	1481106984	0.18942	144	151	1640728	1233911	13.9705	13.0938	10.8473	9.77852
Patient_11	LGD	low-grade dysplasia	18.7163	0.37	2.01	N	326983049	1575535673	0.167791	170	151	1487053	1128570	14.6637	14.1121	8.33488	7.7772
	HGD	high-grade dysplasia	12.017	0.54	2.59	N	269790067	1076744977	0.193671	136	151	1487053	1095284	10.5783	10.1651	9.50869	8.45693
	IMEAC	intramucosal esophageal adenocarcinoma	13.6398	0.36	2.31	N	301570152	1080143318	0.19955	135	151	1487053	1119067	11.961	11.3084	9.2629	8.21399
	NORM	normal tissue for germline control	11.7946	NA	2	N	213708606	337638254	0.4531	166	151	1487053	1118848	9.44977	9.14834	6.75272	6.20073
Patient_12	BE	non-dysplastic Barrett's Esophagus	28.3721	0.3	2.01	N	466478637	1779106482	0.201788	179	151	1699680	1277599	20.6398	19.949	11.5828	11.0219
	HGD	high-grade dysplasia	19.3508	0.34	3.22	Y	390989172	1062460727	0.255448	151	151	1699680	1259274	11.0852	10.7111	8.52748	7.80342
	IMEAC1	intramucosal esophageal adenocarcinoma	26.7738	0.49	3.02	Y	525534366	1709112609	0.219299	153	151	1699680	1270224	15.0252	14.6822	10.0573	9.56221
	IMEAC2	intramucosal esophageal adenocarcinoma	14.121	0.43	3.07	Y	311654304	746997988	0.277487	142	151	1699680	1219176	8.28476	8.11105	7.06693	6.3068
	NORM	normal tissue for germline control	16.7532	NA	2	N	326512994	1762835237	0.159853	153	151	1699680	1269975	13.2876	12.5512	10.4577	9.4399
Patient_13	BE	non-dysplastic Barrett's Esophagus	18.49	0.68	2	N	322334184	1074217930	0.224904	173	151	1667810	1275438	14.2179	13.7321	7.56414	7.1061
	HGD	high-grade dysplasia	22.598	0.27	3.62	Y	383995411	876814906	0.283775	177	151	1667810	1274528	11.9551	11.6409	6.27635	6.05676
	HGD-IM	intramucosal esophageal adenocarcinoma	18.1235	0.56	3.74	Y	307119121	1119192195	0.206176	175	151	1667810	1269480	13.4314	13.1136	7.84714	7.459
	IMEAC	intramucosal esophageal adenocarcinoma	25.012	0.48	3.65	Y	425599263	804018169	0.359116	174	151	1667810	1273048	13.5579	13.119	7.90004	7.43973
	NORM	normal tissue for germline control	20.8615	NA	2	N	355510955	1888583628	0.160633	178	151	1667810	1277212	15.2243	14.7134	8.22198	7.68038
Patient_14	BE	non-dysplastic Barrett's Esophagus	31.5471	0.24	1.96	N	446580363	3441758242	0.14237	216	151	1656675	1266480	20.7268	20.354	7.76744	7.70952
	IND	Indefinite for dysplasia	21.7049	0.16	1.97	N	336952913	995417788	0.240261	190	151	1656675	1265856	15.5634	15.0406	7.4262	7.09091
	HGD1	high-grade dysplasia	21.5144	0.58	1.96	N	366297297	2123633374	0.141064	179	151	1656675	1261616	15.8953	15.3011	9.91486	9.28823
	HGD2	high-grade dysplasia	22.6315	0.66	1.97	N	367821912	2392944782	0.142728	183	151	1656675	1264053	17.122	16.653	7.80949	7.60716
	IMEAC	intramucosal esophageal adenocarcinoma	21.6387	0.47	2.08	N	364179017	2184968648	0.138753	182	151	1656675	1264246	15.9362	15.3388	9.29567	8.75109
	NORM	normal tissue for germline control	26.0968	NA	2	N	409829366	1764480932	0.187025	190	151	1656675	1266472	19.0351	18.4379	8.35067	8.03594
Patient_15	BE	non-dysplastic Barrett's Esophagus	17.3961	0.28	1.76	N	263642437	504603885	0.347982	200	151	1674462	1276303	12.3627	11.8432	6.04186	5.79996
	HGD1	high-grade dysplasia	35.2898	0.27	1.78	N	514464363	3822644006	0.141105	209	151	1674462	1278930	24.3768	23.7983	8.88888	8.89504
	HGD2	high-grade dysplasia	23.1911	0.27	1.68	N	345427437	934461615	0.261436	201	151	1674462	1278123	16.3405	15.8047	7.22251	7.01857
	HGD-IM	intramucosal esophageal adenocarcinoma	26.5079	0.44	1.84	N	380062221	1110116613	0.248551	214	151	1674462	1278531	17.9667	17.5869	7.26233	7.20795
	IMEAC2	intramucosal esophageal adenocarcinoma	25.203	0.24	2.47	N	370442295	1106981617	0.241104	204	151	1674462	1278034	17.4548	16.9769	8.53639	8.28588
	EAC1	esophageal adenocarcinoma	39.0122	0.39	2.26	N	551311446	4190778002	0.14192	218	151	1674462	1278957	26.0606	25.502	11.0365	10.9414
	NORM	normal tissue for germline control	21.1417	NA	2	N	317751644	701321658	0.30753	204	151	1674462	1277803	14.9658	14.0147	7.37026	6.84269
